# First Eurasian cases of SARS-CoV-2 seropositivity in a free-ranging urban population of wild fallow deer

**DOI:** 10.1101/2023.07.07.547941

**Authors:** Kevin Purves, Hannah Brown, Ruth Haverty, Andrew Ryan, Laura L. Griffin, Janet McCormack, Sophie O’Reilly, Patrick W. Mallon, Virginie Gautier, Joseph P. Cassidy, Aurelie Fabre, Michael J. Carr, Gabriel Gonzalez, Simone Ciuti, Nicola F. Fletcher

## Abstract

Severe acute respiratory syndrome coronavirus-2 (SARS-CoV-2) infects wildlife. Recent studies highlighted that variants of concern (VOC) may expand into novel animal reservoirs with the potential for reverse zoonosis. North American white-tailed deer are the only deer species in which SARS-CoV-2 has been documented, raising the question whether further reservoir species exist as new VOC emerge. Here, we report the first cases of deer SARS-CoV-2 seropositivity in Eurasia, in a city population of fallow deer in Dublin, Ireland. Deer were seronegative in 2020 (circulating variant in humans: Alpha), one animal was seropositive in 2021 (Delta variant), and 57% of animals tested in 2022 were seropositive (Omicron variant). Ex vivo, a clinical isolate of Omicron BA.1 infected fallow deer precision cut lung slice type-2 pneumocytes, also a major target of infection in human lungs. Our findings suggest a change in host tropism as new variants emerged in the human reservoir, highlighting the importance of continued wildlife disease monitoring and limiting human-wildlife contacts.

**Teaser:** This study is the first report of SARS-CoV-2 seropositivity in fallow deer, highlighting expansion of viral variants into new host reservoirs.
