## Supplementary material for "First Eurasian cases of SARS-CoV-2 seropositivity in a free-ranging urban population of wild fallow deer": Table S1

### Sheet: All data
Animal Code	Ear Tag	Sampled Date	Sex	Age (years)	Begging Rank	Convar	Begging Group	NAb ELISA (%)	NAb ELISA designation	Tissue PCR	Caecal Content PCR	Comment
1_A_2020	YellowA71	2020-11-05	M	2	3.45009	1.27137	consistent	11.67	Seronegative	Tissue not available	Tissue not available
14_A_2020	Yellow649	2020-11-05	F	4	2.42553	1.09377	consistent	14	Seronegative	Tissue not available	Tissue not available
16_A_2020	GreenC10	2020-11-05	F	1	-0.17593	3.87618	occasional	0	Seronegative	Tissue not available	Tissue not available
21_A_2020	Green85	2020-11-05	F	3	-0.5354	3.40171	occasional	0	Seronegative	Tissue not available	Tissue not available
22_A_2020	GreenC4	2020-11-05	F	1	-0.2423	3.77302	occasional	0	Seronegative	Tissue not available	Tissue not available
23_A_2020	YellowA96	2020-11-05	M	2	1.132	1.55323	occasional	0	Seronegative	Tissue not available	Tissue not available
24_A_2020	Green286	2020-11-05	M	7	1.19501	1.0496	consistent	0	Seronegative	Tissue not available	Tissue not available
25_A_2020	YellowA66	2020-11-05	M	2	1.15722	1.38019	occasional	0	Seronegative	Tissue not available	Tissue not available
28_A_2020	Yellow52	2020-11-05	F	9	1.39331	0.889129	consistent	0	Seronegative	Tissue not available	Tissue not available
3_A_2020	YellowA84	2020-11-05	M	2	-0.85154	3.11807	occasional	13.43	Seronegative	Tissue not available	Tissue not available
18_B_2020	Green301	2020-11-23	M	7	0.132197	0.955504	occasional	0	Seronegative	Tissue not available	Tissue not available
19_B_2020	Green36	2020-11-23	M	3	-1.68909	2.64643	occasional	0	Seronegative	Tissue not available	Tissue not available
20_B_2020	Green9	2020-11-23	M	3	1.89215	1.31048	consistent	0	Seronegative	Tissue not available	Tissue not available
21_B_2020	Green75	2020-11-23	M	3	-1.1111	2.9422	occasional	0	Seronegative	Tissue not available	Tissue not available
22_B_2020	Green208	2020-11-23	M	7	-1.06309	1.17986	occasional	0	Seronegative	Tissue not available	Tissue not available
10_A_2021	YellowA21	2021-11-02	F	3	-0.89516	3.12143	occasional	No serum available	No serum available	Not detected	Not detected
11_A_2021	YellowA26	2021-11-02	F	3	-0.88345	3.13324	occasional	21.9936	Seronegative	Not detected	Not detected
12_A_2021	YellowA11	2021-11-02	F	3	-0.6118	3.31514	occasional	No serum available	No serum available	Not detected	Not detected
13_A_2021	YellowA20	2021-11-02	F	3	3.48697	1.13014	consistent	No serum available	No serum available	Not detected	Not detected
14_A_2021	GreenC72	2021-11-02	F	2	-0.29122	3.7009	occasional	No serum available	No serum available	Not detected	Not detected
15_A_2021	Yellow610	2021-11-02	F	5	-0.62288	3.30743	occasional	No serum available	No serum available	Not detected	Not detected
16_A_2021	OrangeE75	2021-11-02	M	1	1.94571	2.35268	occasional	No serum available	No serum available	Not detected	Not detected
11_A_2020	GreenC45	2020-11-05	M	1			unranked	0	Seronegative	Tissue not available	Tissue not available
27_A_2020	GreenC47	2020-11-05	F	1			unranked	0	Seronegative	Tissue not available	Tissue not available
17_A_2021	OrangeE86	2021-11-02	M	1	-0.25898	3.74857	occasional	No serum available	No serum available	Tissue not available	Not detected
18_A_2021	YellowA73	2021-11-02	M	3	0.713863	1.63287	occasional	No serum available	No serum available	Not detected	Not detected
2_A_2021	OrangeE96	2021-11-02	F	1	-0.07445	4.05309	occasional	No serum available	No serum available	Not detected	Not detected
29_A_2020	GreenC66	2020-11-05	F	1			unranked	0	Seronegative	Tissue not available	Tissue not available
22_A_2021	GreenC29	2021-11-02	F	2	-0.21973	3.8072	occasional	No serum available	No serum available	Not detected	Not detected
24_A_2021	OrangeE22	2021-11-02	M	1	1.86631	2.3198	occasional	No serum available	No serum available	Not detected	Not detected
25_A_2021	GreenC36	2021-11-02	M	2	1.25469	1.62815	occasional	No serum available	No serum available	Not detected	Not detected
28_A_2021	YellowA57	2021-11-02	F	3	-0.5512	3.37958	occasional	No serum available	No serum available	Not detected	Not detected
29_A_2021	GreenC70	2021-11-02	F	2	-0.36624	3.60059	occasional	No serum available	No serum available	Not detected	Not detected
6_C_2022	GreenL61	2022-02-16	M	0			unranked*	32.1527	Seropositive	Not detected	Not detected	*Fawn so begging group not applicable.
3_A_2021	GreenC76	2021-11-02	M	2	-0.07185	1.90323	occasional	12.4708	Seronegative	Not detected	Not detected
32_A_2021	GreenC24	2021-11-02	M	2	-0.96883	3.03737	occasional	No serum available	No serum available	Tissue not available	Tissue not available
4_A_2021	OrangeE55	2021-11-02	M	1	-0.47908	3.47491	occasional	15.8855	Seronegative	Not detected	Not detected
5_A_2021	OrangeE39	2021-11-02	F	1	-0.11186	3.98478	occasional	No serum available	No serum available	Not detected	Not detected
6_A_2021	GreenC1	2021-11-02	M	2	-0.74723	3.19561	occasional	11.1347	Seronegative	Not detected	Not detected
7_A_2021	YellowA23	2021-11-02	F	3	1.85435	1.78807	consistent	21.018	Seronegative	Not detected	Not detected
31_A_2021	OrangeE58	2021-11-02	F	1			unranked	No serum available	No serum available	Tissue not available	Tissue not available
9_A_2021	GreenC83	2021-11-02	F	2	-0.42778	3.538	occasional		No serum available	Not detected	Not detected
8_A_2021	OrangeE68	2021-11-02	M	1			unranked	No serum available	No serum available	Not detected	Not detected
26_A_2020	OrangeE69	2020-11-05	M	0			unranked*	0	Seronegative	Tissue not available	Tissue not available	*Fawn so begging group not applicable.
21_A_2021	OrangeE71	2021-11-02	M	1			unranked	No serum available	No serum available	Not detected	Not detected
1_B_2021	GreenC75	2021-11-25	F	2	-0.23883	3.7786	occasional	3.41463	Seronegative	Not detected	Not detected
10_B_2021	Green38	2021-11-25	M	4	-0.87491	1.85977	occasional	29.2683	Seronegative	Not detected	Not detected
9_A_2020	OrangeE8	2020-11-05	M	0			unranked*	0	Seronegative	Tissue not available	Tissue not available	*Fawn so begging group not applicable.
11_B_2021	Yellow671	2021-11-25	M	5	-0.57697	1.31452	occasional	21.6755	Seronegative	Not detected	Not detected
13_B_2021	Green206	2021-11-25	M	8	2.49419	0.784402	consistent	26.9565	Seronegative	Not detected	Not detected
14_B_2021	White616	2021-11-25	M	6	-0.41493	1.30381	occasional	29.6713	Seronegative	Not detected	Not detected
6_A_2020	Untagged	2020-11-05	F	~ 1-2			unranked	11.2	Seronegative	Tissue not available	Tissue not available
17_A_2020	Untagged	2020-11-05	F	~ 4-5			unranked	10.1	Seronegative	Tissue not available	Tissue not available
7_A_2020	Untagged	2020-11-05	F	~ 4			unranked	0	Seronegative	Tissue not available	Tissue not available
12_A_2020	Untagged	2020-11-05	F	~ 6-7			unranked	0	Seronegative	Tissue not available	Tissue not available
13_A_2020	Untagged	2020-11-05	M	~ 1			unranked	0	Seronegative	Tissue not available	Tissue not available
18_A_2020	Untagged	2020-11-05	F	~ 4-6			unranked	0	Seronegative	Tissue not available	Tissue not available
30_A_2020	Untagged	2020-11-05	F	~ 3-4			unranked	0	Seronegative	Tissue not available	Tissue not available
31_A_2020	Untagged	2020-11-05	F	~ 5			unranked	0	Seronegative	Tissue not available	Tissue not available
19_A_2021	Untagged	2021-11-02	F	~ 2-3			unranked	No serum available	No serum available	Not detected	Not detected
20_A_2021	Untagged	2021-11-02	F	~ 1			unranked	No serum available	No serum available	Not detected	Not detected
23_A_2021	Untagged	2021-11-02	M	~ 3			unranked	No serum available	No serum available	Not detected	Not detected
26_A_2021	Untagged	2021-11-02	F	~ 2-3			unranked	No serum available	No serum available	Not detected	Not detected
27_A_2021	Untagged	2021-11-02	F	~ 4			unranked	No serum available	No serum available	Not detected	Not detected
30_A_2021	Untagged	2021-11-02	F	~ 0			unranked	No serum available	No serum available	Tissue not available	Not detected
1_A_2021	Untagged	2021-11-02	F	~ 3-4			unranked	No serum available	No serum available	Not detected	Not detected
18_B_2021	Untagged	2021-11-25	M	~ 4			unranked	30.0954	Seropositive	Not detected	Not detected
16_B_2021	Untagged	2021-11-25	M	~ 3			unranked	27.9533	Seronegative	Not detected	Not detected
12_B_2021	Untagged	2021-11-25	M	~ 5			unranked	25.3234	Seronegative	Not detected	Not detected
9_B_2021	Untagged	2021-11-25	M	~ 7			unranked	19.3637	Seronegative	Not detected	Not detected
6_B_2021	Untagged	2021-11-25	F	~ 5			unranked	15.8643	Seronegative	Not detected	Not detected
3_B_2021	Untagged	2021-11-25	F	~ 0			unranked	No serum available	No serum available	Not detected	Not detected
19_C_2022	Untagged	2022-02-16	M	~ 7-8			unranked	34.21	Seropositive	Not detected	Tissue not available
12_C_2022	Untagged	2022-02-16	M	~ 2-3			unranked	33.6797	Seropositive	Not detected	Not detected
23_C_2022	Untagged	2022-02-16	M	~ 5-6			unranked	33.5525	Seropositive	Not detected	Tissue not available
31_C_2022	Untagged	2022-02-16	M	~ 1			unranked	32.3012	Seropositive	Not detected	Tissue not available
20_C_2022	Untagged	2022-02-16	M	~ 2-3			unranked	29.8834	Seronegative	Not detected	Tissue not available
25_C_2022	Untagged	2022-02-16	M	~ 4			unranked	No serum available	No serum available	Not detected	Tissue not available
15_B_2021	Green80	2021-11-25	M	4	-2.25803	2.42245	occasional	23.6903	Seronegative	Not detected	Not detected
17_B_2021	YellowA72	2021-11-25	M	3	-0.77078	3.18574	occasional	29.6501	Seronegative	Not detected	Not detected
19_B_2021	Green566	2021-11-25	M	11	-0.54927	0.82884	occasional		No serum available	Not detected	Not detected
2_B_2021	OrangeE10	2021-11-25	M	1	-0.31033	3.67557	occasional	12.9374	Seronegative	Not detected	Not detected
20_B_2021	OrangeE62	2021-11-25	M	1	-0.5897	3.36072	occasional	23.6903	Seronegative	Not detected	Not detected
21_B_2021	GreenC52	2021-11-25	M	2	0.141336	1.98148	occasional	27.8049	Seronegative	Not detected	Not detected
22_B_2021	GreenC31	2021-11-25	M	2	-1.3494	2.77697	occasional	27.1686	Seronegative	Not detected	Tissue not available
24_B_2021	YellowA50	2021-11-25	M	3	-0.79735	1.86024	occasional	29.438	Seronegative	Not detected	Not detected
4_B_2021	YellowA77	2021-11-25	F	3	-0.98476	3.03994	occasional	26.5536	Seronegative	Not detected	Not detected
5_B_2021	OrangeE20	2021-11-25	F	1	-0.11833	3.9733	occasional	29.4804	Seronegative	Not detected	Not detected
7_B_2021	OrangeE92	2021-11-25	F	1	-0.10155	4.00324	occasional	No serum available	No serum available	Not detected	Not detected
8_B_2021	GreenC6	2021-11-25	F	2	-0.16952	3.88622	occasional	15.5461	Seronegative	Not detected	Not detected
1_C_2022	Blue762	2022-02-16	F	9	-0.45679	2.01951	occasional	29.6713	Seronegative	Not detected	Not detected
3_C_2022	Green245	2022-02-16	F	8	-1.81661	2.55996	occasional	26.8717	Seronegative	Not detected	Not detected
4_C_2022	OrangeE78	2022-02-16	M	1	-0.2644	3.74043	occasional	38.5578	Seropositive	Not detected	Not detected
5_C_2022	White680	2022-02-16	F	6	-1.11637	2.90644	occasional	32.895	Seropositive	Not detected	Not detected
6_C_2022	GreenL61	2022-02-16	M	0			unranked*	32.1527	Seropositive	Not detected	Not detected	*Fawn so begging group not applicable.
7_C_2022	OrangeE50	2022-02-16	M	1	1.89152	2.3289	occasional	41.6119	Seropositive	Not detected	Not detected
9_C_2022	Yellow66	2022-02-16	F	10	-2.65992	2.46957	rare		No serum available	Not detected	Not detected
10_C_2022	Green211	2022-02-16	F	8	-0.16871	1.61342	occasional	34.0403	Seropositive	Not detected	Not detected
11_C_2022	Yellow669	2022-02-16	F	5	1.6259	1.59467	consistent	29.5016	Seronegative	Not detected	Not detected
12_C_2022	Untagged	2022-02-16	M	~ 2-3			unranked	33.6797	Seropositive	Not detected	Not detected
13_C_2022	GreenC28	2022-02-16	F	2	2.04097	2.35417	occasional	No serum available	No serum available	Not detected	Not detected
14_C_2022	Yellow697	2022-02-16	F	5	1.52469	1.29209	consistent	24.8356	Seronegative	Not detected	Not detected
15_C_2022	YellowA43	2022-02-16	F	3	-0.92821	3.08973	occasional	31.0923	Seropositive	Not detected	Tissue not available
16_C_2022	YellowA61	2022-02-16	M	3	1.59279	1.08712	consistent	34.1463	Seropositive	Not detected	Tissue not available
17_C_2022	White650	2022-02-16	M	6	4.16602	0.710801	consistent	28.2078	Seronegative	Not detected	Tissue not available
18_C_2022	Yellow50	2022-02-16	M	10	-1.04407	0.830689	rare	No serum available	No serum available	Not detected	Tissue not available
19_C_2022	Untagged	2022-02-16	M	~ 7-8			unranked	34.21	Seropositive	Not detected	Tissue not available
20_C_2022	Untagged	2022-02-16	M	~ 2-3			unranked	29.8834	Seronegative	Not detected	Tissue not available
21_C_2022	Yellow676	2022-02-16	M	5	3.57674	1.12959	consistent	33.913	Seropositive	Not detected	Tissue not available
22_C_2022	YellowH2	2022-02-16	M	3	0.638591	1.3039	occasional	29.9682	Seronegative	Not detected	Tissue not available
23_C_2022	Untagged	2022-02-16	M	~ 5-6			unranked	33.5525	Seropositive	Not detected	Tissue not available
24_C_2022	GreenC62	2022-02-16	M	2	0.835376	2.17528	occasional	28.6744	Seronegative	Not detected	Tissue not available
25_C_2022	Untagged	2022-02-16	M	~ 4			unranked		No serum available	Not detected	Tissue not available
																									u
