## Supplementary material for "First Eurasian cases of SARS-CoV-2 seropositivity in a free-ranging urban population of wild fallow deer": Table S3

### Sheet: Details
Explanation of statistical analyses:
Statistical analyses were performed in Graphpad Prism 9.0.
A one way ANOVA with multiple comparisons, comparing infectivity of each virus:sera combination to the virus only control, was performed.
These data correspond to the statistical values presented in Figure 4.

### Sheet: SARS-CoV-2pp Alpha oneway ANOVA
Number of families	1
Number of comparisons per family	5
Alpha	0.05
Dunnett's multiple comparisons test	Mean Diff.	95.00% CI of diff.	Below threshold?	Summary	Adjusted P Value	C-?
Control vs. 18_B_2021	-14.25	-34.19 to 5.688	No	ns	0.2012	D	18_B_2021
Control vs. 4_C_2022	90.28	70.34 to 110.2	Yes	****	<0.0001	E	4_C_2022
Control vs. 7_C_2022	88.34	68.40 to 108.3	Yes	****	<0.0001	F	7_C_2022
Control vs. 16_C_2022	90.28	70.34 to 110.2	Yes	****	<0.0001	G	16_C_2022
Control vs. 19_C_2022	88.34	68.40 to 108.3	Yes	****	<0.0001	H	19_C_2022
Test details	Mean 1	Mean 2	Mean Diff.	SE of diff.	n1	n2	q	DF
Control vs. 18_B_2021	100	114.3	-14.25	6.872	3	3	2.074	12
Control vs. 4_C_2022	100	9.72	90.28	6.872	3	3	13.14	12
Control vs. 7_C_2022	100	11.66	88.34	6.872	3	3	12.85	12
Control vs. 16_C_2022	100	9.72	90.28	6.872	3	3	13.14	12
Control vs. 19_C_2022	100	11.66	88.34	6.872	3	3	12.85	12

### Sheet: SARS-CoV-2pp Delta oneway ANOVA
Number of families	1
Number of comparisons per family	5
Alpha	0.05
Dunnett's multiple comparisons test	Mean Diff.	95.00% CI of diff.	Below threshold?	Summary	Adjusted P Value	C-?
Control vs. 18_B_2021	10.02	-14.25 to 34.29	No	ns	0.6479	D	18_B_2021
Control vs. 4_C_2022	99.44	75.17 to 123.7	Yes	****	<0.0001	E	4_C_2022
Control vs. 7_C_2022	98.7	74.43 to 123.0	Yes	****	<0.0001	F	7_C_2022
Control vs. 16_C_2022	99.54	75.27 to 123.8	Yes	****	<0.0001	G	16_C_2022
Control vs. 19_C_2022	99.29	75.02 to 123.6	Yes	****	<0.0001	H	19_C_2022
Test details	Mean 1	Mean 2	Mean Diff.	SE of diff.	n1	n2	q	DF
Control vs. 18_B_2021	100	89.98	10.02	8.364	3	3	1.198	12
Control vs. 4_C_2022	100	0.56	99.44	8.364	3	3	11.89	12
Control vs. 7_C_2022	100	1.3	98.7	8.364	3	3	11.8	12
Control vs. 16_C_2022	100	0.46	99.54	8.364	3	3	11.9	12
Control vs. 19_C_2022	100	0.71	99.29	8.364	3	3	11.87	12

### Sheet: SARS-CoV-2pp BA.1 oneway ANOVA
Number of families	1
Number of comparisons per family	5
Alpha	0.05
Dunnett's multiple comparisons test	Mean Diff.	95.00% CI of diff.	Below threshold?	Summary	Adjusted P Value	C-?
Control vs. 18_B_2021	19.08	-0.9949 to 39.15	No	ns	0.0643	D	18_B_2021
Control vs. 4_C_2022	98.91	78.84 to 119.0	Yes	****	<0.0001	E	4_C_2022
Control vs. 7_C_2022	98.93	78.86 to 119.0	Yes	****	<0.0001	F	7_C_2022
Control vs. 16_C_2022	97.69	77.62 to 117.8	Yes	****	<0.0001	G	16_C_2022
Control vs. 19_C_2022	99.8	79.73 to 119.9	Yes	****	<0.0001	H	19_C_2022
Test details	Mean 1	Mean 2	Mean Diff.	SE of diff.	n1	n2	q	DF
Control vs. 18_B_2021	100	80.92	19.08	6.919	3	3	2.758	12
Control vs. 4_C_2022	100	1.09	98.91	6.919	3	3	14.29	12
Control vs. 7_C_2022	100	1.07	98.93	6.919	3	3	14.3	12
Control vs. 16_C_2022	100	2.31	97.69	6.919	3	3	14.12	12
Control vs. 19_C_2022	100	0.2	99.8	6.919	3	3	14.42	12

### Sheet: SARS-CoV-2pp BA.2 oneway ANOVA
Number of families	1
Number of comparisons per family	5
Alpha	0.05
Dunnett's multiple comparisons test	Mean Diff.	95.00% CI of diff.	Below threshold?	Summary	Adjusted P Value	C-?
Control vs. 18_B_2021	19.24	2.661 to 35.82	Yes	*	0.0219	D	18_B_2021
Control vs. 4_C_2022	94.61	78.03 to 111.2	Yes	****	<0.0001	E	4_C_2022
Control vs. 7_C_2022	98.11	81.53 to 114.7	Yes	****	<0.0001	F	7_C_2022
Control vs. 16_C_2022	98.13	81.55 to 114.7	Yes	****	<0.0001	G	16_C_2022
Control vs. 19_C_2022	98.55	81.97 to 115.1	Yes	****	<0.0001	H	19_C_2022
Test details	Mean 1	Mean 2	Mean Diff.	SE of diff.	n1	n2	q	DF
Control vs. 18_B_2021	100	80.76	19.24	5.714	3	3	3.367	12
Control vs. 4_C_2022	100	5.39	94.61	5.714	3	3	16.56	12
Control vs. 7_C_2022	100	1.89	98.11	5.714	3	3	17.17	12
Control vs. 16_C_2022	100	1.87	98.13	5.714	3	3	17.17	12
Control vs. 19_C_2022	100	1.45	98.55	5.714	3	3	17.25	12

### Sheet: Italy_INMI1 oneway ANOVA
Number of families	1
Number of comparisons per family	5
Alpha	0.05
Dunnett's multiple comparisons test	Mean Diff.	95.00% CI of diff.	Below threshold?	Summary	Adjusted P Value	A-?
Virus only vs. 18_B_2021	-117000	-317205 to 83205	No	ns	0.4149	B	18_B_2021
Virus only vs. 4_C_2022	417600	217395 to 617805	Yes	****	<0.0001	C	4_C_2022
Virus only vs. 7_C_2022	364000	163795 to 564205	Yes	***	0.0001	D	7_C_2022
Virus only vs. 16_C_2022	459360	259155 to 659565	Yes	****	<0.0001	E	16_C_2022
Virus only vs. 19_C_2022	-98000	-298205 to 102205	No	ns	0.5803	F	19_C_2022
Test details	Mean 1	Mean 2	Mean Diff.	SE of diff.	n1	n2	q	DF
Virus only vs. 18_B_2021	464000	581000	-117000	76587	8	8	1.528	42
Virus only vs. 4_C_2022	464000	46400	417600	76587	8	8	5.453	42
Virus only vs. 7_C_2022	464000	100000	364000	76587	8	8	4.753	42
Virus only vs. 16_C_2022	464000	4640	459360	76587	8	8	5.998	42
Virus only vs. 19_C_2022	464000	562000	-98000	76587	8	8	1.28	42

### Sheet: Infectious BA.1 oneway ANOVA
Number of families	1
Number of comparisons per family	5
Alpha	0.05
Dunnett's multiple comparisons test	Mean Diff.	95.00% CI of diff.	Below threshold?	Summary	Adjusted P Value	A-?
Virus only vs. 18_B_2021	1251	682.6 to 1819	Yes	****	<0.0001	B	18_B_2021
Virus only vs. 4_C_2022	1497	928.6 to 2065	Yes	****	<0.0001	C	4_C_2022
Virus only vs. 7_C_2022	1509	940.6 to 2077	Yes	****	<0.0001	D	7_C_2022
Virus only vs. 16_C_2022	1530	961.6 to 2098	Yes	****	<0.0001	E	16_C_2022
Virus only vs. 19_C_2022	1497	928.6 to 2065	Yes	****	<0.0001	F	19_C_2022
Test details	Mean 1	Mean 2	Mean Diff.	SE of diff.	n1	n2	q	DF
Virus only vs. 18_B_2021	1610	359	1251	217.5	8	8	5.753	42
Virus only vs. 4_C_2022	1610	113	1497	217.5	8	8	6.884	42
Virus only vs. 7_C_2022	1610	101	1509	217.5	8	8	6.939	42
Virus only vs. 16_C_2022	1610	80	1530	217.5	8	8	7.036	42
Virus only vs. 19_C_2022	1610	113	1497	217.5	8	8	6.884	42
